# A multi-omics atlas of the human retina at single-cell resolution

**DOI:** 10.1101/2022.11.21.517389

**Authors:** Qingnan Liang, Xuesen Cheng, Jun Wang, Leah Owen, Akbar Shakoor, John L. Lillvis, Charles Zhang, Michael Farkas, Ivana K. Kim, Yumei Li, Margaret DeAngelis, Rui Chen

## Abstract

Cell classes in the human retina are highly heterogeneous with their abundance varying by several orders of magnitude. Although previous studies reported the profiles of the retinal cell types as the transcriptome level, there is no study regarding the open-chromatin profiles at a similar resolution. Here, we generated and integrated a multi-omics single-cell atlas of the adult human retina, including over 250K nuclei for single-nuclei RNA-seq and 137K nuclei for single-nuclei ATAC-seq. Through enrichment of rare cell types, this single cell multiome atlas is more comprehensive than previous human retina studies. Cross species comparison of the retina atlas among human, monkey, mice, and chicken revealed relatively conserved and non-conserved types. Interestingly, the overall cell heterogeneity in primate retina decreases compared to that of rodent and chicken retina. Furthermore, integrative analysis of the single cell multi-omics data identified 35k distal cis-element-gene pairs with most of these cis-elements being cell type specific. We also showed that the cis-element-gene relationship in different cell types within the same class could be highly heterogenous. Moreover, we constructed transcription factor (TF)-target regulons for over 200 TFs, partitioned the TFs into distinct co-active modules, and annotated each module based on their cell-type specificity. Taken together, we present the most comprehensive single-cell multi-omics atlas of the human retina as a valuable resource that enables systematic in-depth molecular characterization at individual cell type resolution.
