## Supplementary Table 4 for "A multi-omics atlas of the human retina at single-cell resolution"

	g.outd
FOXK1	6
HSF4	8
PAX6	19
PBX1	20
SREBF2	11
ESRRB	13
FOXO3	11
MEIS1	16
MEIS2	19
MLXIP	7
OTX2	20
BACH1	16
DBP	16
E2F3	8
TCF4	24
ESR2	13
MEF2C	19
PBX3	10
HLF	21
NFAT5	4
NFIC	8
SIX3	12
TCF12	7
ZNF423	11
CRX	16
TFAP2E	6
THRB	17
ZBTB7C	18
FOXK2	4
FOXN3	23
FOXP1	7
HIC2	3
MEF2A	5
PKNOX1	2
POU2F2	12
RFX7	9
STAT5B	1
ZKSCAN1	4
ZNF652	6
HMBOX1	6
TFAP2A	14
ARID3B	17
ARID5A	8
BHLHE41	16
KLF13	11
MECOM	2
PROX1	18
VEZF1	14
ZNF24	3
BACH2	22
ELF2	6
KLF9	8
NFIB	13
RORA	26
SREBF1	6
TCF7L2	18
TBX2	12
VSX2	22
ESR1	9
ESRRG	12
HIF1A	10
MITF	9
POU6F2	13
OVOL2	7
RARB	10
SOX5	18
SOX6	9
STAT3	9
CUX2	18
FOXO1	11
KLF12	17
MLXIPL	13
ETV5	9
JDP2	2
RORB	18
SMAD3	14
NFIA	20
TEAD1	9
LHX4	10
NRL	17
ELK4	1
NR2F6	3
HSF1	3
NR3C1	7
BHLHE22	8
NR1D1	4
NR6A1	18
ARNT2	5
JUN	6
ZBTB18	5
BHLHE40	12
HMX1	15
POU2F1	4
MEF2D	9
NFKB1	3
ARID3A	1
FOXJ3	2
TFAP2B	12
TFEB	6
BCL6	9
NR3C2	10
ATF2	5
MAX	2
JUNB	9
JUND	8
NPAS2	11
PPARD	1
CUX1	6
MEIS3	11
MNT	1
MXI1	11
RXRA	3
RUNX1	3
PLAG1	6
CLOCK	4
RBPJ	5
NR2F1	3
PPARG	3
ZNF281	6
PKNOX2	6
ZEB1	19
RFX3	3
ETV6	7
NFE2L2	5
NFIL3	2
CREB1	3
NR1D2	5
SOX12	3
GRHL1	8
NR4A2	3
NFE2L1	3
SP3	7
YY1	1
NFYC	2
NR2C2	3
ZNF341	1
ARNT	2
TEF	2
ATF4	6
MAZ	4
SCRT1	1
NRF1	3
RUNX2	1
ZNF148	2
KLF16	1
KLF3	2
TFCP2	1
KLF6	3
HLTF	2
ATF6	3
CREM	2
ZNF135	2
ELF1	1
CTCF	1
ZFX	2
MGA	1
IRF2	3
REL	1
SOX4	1
SP1	1
ARNTL	0
ATF1	0
CREB3	0
CREB3L2	0
ESRRA	0
ETV4	0
GABPA	0
HINFP	0
HSF2	0
IRF3	0
LIN54	0
MAFG	0
MLX	0
MYBL1	0
MZF1	0
NFATC3	0
NFYB	0
NR2C1	0
POU6F1	0
RARA	0
RFX1	0
RFX2	0
RFX4	0
SMAD4	0
SMAD5	0
SNAI3	0
SP2	0
SP4	0
STAT1	0
STAT2	0
TBP	0
TCF7	0
TFDP1	0
THAP11	0
USF1	0
VAX2	0
XBP1	0
ZBTB7A	0
ZNF140	0
ZNF143	0
ZNF263	0
ZNF274	0
ZNF282	0
ZNF317	0
ZNF354C	0
ZNF382	0
ZNF528	0
ZNF682	0
ZNF684	0
ZNF740	0
ZNF75D	0
